# Virological characteristics of the SARS-CoV-2 Omicron EG.5.1 variant

**DOI:** 10.1101/2023.10.19.563209

**Authors:** Shuhei Tsujino, Sayaka Deguchi, Tomo Nomai, Miguel Padilla-Blanco, Arnon Plianchaisuk, Lei Wang, MST Monira Begum, Keiya Uriu, Keita Mizuma, Naganori Nao, Isshu Kojima, Tomoya Tsubo, Jingshu Li, Yasufumi Matsumura, Miki Nagao, Yoshitaka Oda, Masumi Tsuda, Yuki Anraku, Shunsuke Kita, Hisano Yajima, Kaori Sasaki-Tabata, Ziyi Guo, Alfredo A Hinay, Kumiko Yoshimatsu, Yuki Yamamoto, Tetsuharu Nagamoto, Hiroyuki Asakura, Mami Nagashima, Kenji Sadamasu, Kazuhisa Yoshimura, Hesham Nasser, Michael Jonathan, Olivia Putri, Yoonjin Kim, Luo Chen, Rigel Suzuki, Tomokazu Tamura, Katsumi Maenaka, The Genotype to Phenotype Japan (G2P-Japan) Consortium, Takashi Irie, Keita Matsuno, Shinya Tanaka, Jumpei Ito, Terumasa Ikeda, Kazuo Takayama, Jiri Zahradnik, Takao Hashiguchi, Takasuke Fukuhara, Kei Sato

## Abstract

In middle-late 2023, a sublineage of SARS-CoV-2 Omicron XBB, EG.5.1 (a progeny of XBB.1.9.2), is spreading rapidly around the world. Here, we performed multiscale investigations to reveal virological features of newly emerging EG.5.1 variant. Our phylogenetic-epidemic dynamics modeling suggested that two hallmark substitutions of EG.5.1, S:F456L and ORF9b:I5T, are critical to the increased viral fitness. Experimental investigations addressing the growth kinetics, sensitivity to clinically available antivirals, fusogenicity and pathogenicity of EG.5.1 suggested that the virological features of EG.5.1 is comparable to that of XBB.1.5. However, the cryo-electron microscopy reveals the structural difference between the spike proteins of EG.5.1 and XBB.1.5. We further assessed the impact of ORF9b:I5T on viral features, but it was almost negligible at least in our experimental setup. Our multiscale investigations provide the knowledge for understanding of the evolution trait of newly emerging pathogenic viruses in the human population.
