## Supplementary material for "Virological characteristics of the SARS-CoV-2 Omicron EG.5.1 variant": Table S1

### Sheet: ST1 (mutation effects)
Supplementary Table 1. Effect of amino acid substitution in the 12 SARS-CoV-2 proteins on Re and relating modeling parameters of SARS-CoV-2 in the XBB lineage circulated in the USA from December 1, 2022 to September 15, 2023.
Rank	Mutation	Relative Re (posterior values)			Statistical significance	R̂	Bulk effective sample size	Tail effective sample size
		Mean	2.5th percentile	97.5th percentile
1	ORF9b:I5T	1.12835	1.10226	1.15887	High	1.00053	3783.6	11126.8
2	S:F456L	1.12458	1.10256	1.14863	High	1.00118	2681.14	6316.98
3	S:K1045R	1.12431	1.09178	1.15785	High	1.00064	4897	12159.9
4	ORF9b:T79I	1.12079	1.0875	1.15505	High	1.00052	5346.23	14628
5	ORF1b:K1383R	1.10251	1.06219	1.14595	High	1.00018	11266.6	24250.1
6	ORF3a:D27H	1.10137	1.04554	1.15997	High	1.00007	22627.3	34812.3
7	ORF1b:V1110I//ORF8:E106Q//ORF1a:I4205V	1.09933	1.0605	1.13908	High	1.00015	11558.2	28522.2
8	S:F490P	1.09559	1.04974	1.14297	High	1.00005	15514.1	30374.6
9	S:P521S	1.09466	1.06078	1.13889	High	1.00026	10462.8	27763.6
10	ORF1a:G445S	1.09288	1.05925	1.12747	High	1.00033	8783.67	22202.4
11	S:T572I//S:K356T	1.09162	1.04422	1.14079	High	1.00013	17113.4	33410.6
12	ORF1a:T4174I	1.09069	1.04348	1.13969	High	1.00011	18397.4	32528.8
13	ORF3a:P42L	1.08311	1.05114	1.11532	High	1.00033	9107.23	21908.8
14	S:T478R	1.08267	1.05885	1.1085	High	1.00047	7553.95	18208.2
15	ORF1a:G2868S	1.08103	1.04859	1.1206	High	1.00021	12594.8	34561.7
16	S:Q613H	1.07911	1.05734	1.10204	High	1.00083	5084.35	12857.7
17	ORF3a:L52F	1.07876	1.04653	1.11386	High	1.0002	10647.9	25644.5
18	S:E554K	1.07834	1.0555	1.10251	High	1.00058	6483	15254.8
19	ORF1b:Q1546H	1.07378	1.04134	1.10476	High	1.00033	10103.9	24748
20	S:L455F//ORF1a:A4068S	1.07365	1.02658	1.12239	High	1.00004	27304.9	37274
21	ORF7a:A13V//ORF1a:G2091S	1.07089	1.01772	1.12347	High	1.00009	22456.5	36095.2
22	S:P521T	1.06592	1.03535	1.09814	High	1.00018	15447.5	27161.5
23	S:T51I	1.06588	1.04252	1.0884	High	1.00048	7806.55	19352.7
24	S:D215H	1.06528	1.02251	1.10918	High	1.00005	27278.4	40927.1
25	S:F157L	1.06304	1.02686	1.11705	High	1.00003	27731.5	38529.4
26	ORF1b:I2524V	1.05818	0.955085	1.16779	Not significant	1.00007	63571.4	41119.1
27	ORF1a:T3287I	1.05792	1.03685	1.0811	High	1.00042	10292.5	26950.7
28	S:K304Q	1.05737	1.03856	1.0769	High	1.00036	7471.99	19113.3
29	ORF8:A65V	1.05671	1.03461	1.08067	High	1.00025	11251.9	24046
30	ORF8:A55V	1.05472	1.02533	1.08435	High	1.00019	15954.9	29263.4
31	S:Q52H	1.05471	1.02455	1.09096	High	1.00001	21633.2	34686.6
32	ORF1b:H1087Y	1.05388	1.02246	1.0856	High	1.00016	18064.8	30237.5
33	ORF1b:P1727L	1.05371	1.02488	1.09088	High	1.00008	20003.9	41568.9
34	ORF1a:G1101D	1.05346	1.02263	1.08779	High	1.00005	26175.2	36121.8
35	ORF1b:K82R	1.05263	1.02347	1.08147	High	1.00014	14914.8	31364
36	ORF1a:V627I	1.05251	1.00125	1.12224	High	1.00011	22639.6	31117.2
37	ORF1b:N498I	1.05221	1.02208	1.08201	High	1.00014	20006.1	33161.8
38	ORF1b:D54N	1.05133	1.01342	1.08899	High	1.00017	25019.5	40638.7
39	S:E619Q	1.04905	1.0138	1.08471	High	1.00001	34150.8	38583.2
40	ORF1a:N460D	1.0483	1.01889	1.07771	High	1.00021	17631	32557.8
41	ORF3a:N161Y	1.04824	1.02242	1.0786	High	1.00012	20449.2	39793.2
42	S:Y200C	1.04355	1.01158	1.07423	High	1.0001	20394.4	40187.8
43	S:F186I	1.04336	1.00415	1.08481	High	1.00003	50358.8	43724.7
44	S:R403K	1.04323	1.00301	1.08482	High	1.00013	44644.1	47193.6
45	ORF1b:S2198I	1.04317	0.996288	1.09448	Not significant	1.00003	59783.4	49416.8
46	ORF3a:L108F	1.04285	1.01042	1.07532	High	1.00009	26375.8	36155.4
47	ORF3a:P240S	1.04262	1.01802	1.06788	High	1.00008	17871.7	32397.6
48	ORF1a:T2016I	1.04245	1.01997	1.06512	High	1.00017	13944.7	29451.3
49	S:P621S	1.04176	1.01031	1.0662	High	1.00028	14088.2	23783.9
50	ORF1a:T4129I	1.04114	1.01489	1.06704	High	1.0003	18167.2	31571.4
51	ORF1a:H2092Y	1.03982	1.01194	1.06747	High	1.00012	22826.4	35267.2
52	ORF1a:D2579G	1.03981	1.01067	1.06873	High	1.00011	23665	37927.4
53	ORF1a:P1158S	1.03944	1.012	1.0694	High	1.00003	30195.4	41371.1
54	ORF8:Q72L//ORF1a:F3486L	1.03838	0.998711	1.08042	Not significant	1.00009	49796.8	49686.3
55	ORF8:V62L	1.03793	1.01486	1.06435	High	1.0003	22963.8	40833.9
56	ORF8:P38S	1.03681	1.0067	1.06806	High	1.00011	29356.8	42180.2
57	ORF1a:L4391F	1.03676	1.00876	1.06417	High	1.00019	23415.3	37363.5
58	S:G184V	1.0365	0.998532	1.07715	Not significant	1.00006	56984.5	45216
59	S:T573I	1.03566	1.01909	1.05529	High	1.00019	17688.5	35369.4
60	S:H245Y	1.03497	0.990951	1.10756	Not significant	1.00008	24084.5	34988.7
61	ORF8:L118V	1.03478	1.0006	1.06973	High	1.00007	48238.9	48038.4
62	S:T323I	1.03451	1.00434	1.08286	High	1.00015	36861.2	40894
63	ORF1b:A2431V	1.03284	1.00722	1.05631	High	1.00014	21070.3	33046.1
64	ORF1a:S2242F	1.03258	1.00668	1.05859	High	1.00003	29691.1	38052.2
65	ORF8:T87I	1.03239	1.00297	1.06208	High	1.00002	34577.6	41568.8
66	S:T547I	1.03122	1.01345	1.05026	High	1.00026	20420.1	35382.1
67	ORF1a:S944P	1.03051	1.00079	1.06233	High	0.999997	53950	49844.8
68	ORF1a:T2495I	1.02963	1.00211	1.05717	High	1.00014	31746.3	39152.9
69	S:N148T	1.02933	1.00808	1.04898	High	1.00015	18178.7	31179.9
70	ORF6:Y49H	1.02902	1.00496	1.05453	High	1.0001	34673.3	40859.4
71	S:A348T	1.02874	0.936759	1.13787	Not significant	1.00002	73900.2	38073.2
72	ORF3a:S92L	1.02822	0.995502	1.06303	Not significant	1.00007	57761.5	47570.3
73	ORF3a:A39T	1.0279	0.962333	1.08773	Not significant	1.00013	25042.7	45412.4
74	N:A134V	1.02777	1.00131	1.05438	High	1.00014	33076.3	39654.6
75	S:T307I	1.02768	0.987577	1.06386	Not significant	1.00008	39934.4	43772.1
76	S:V1122M	1.02744	1.00506	1.04886	High	1.00014	22355.4	37400.9
77	S:T732I	1.02744	1.00145	1.0584	High	1.00006	42502.8	45631.4
78	S:G252V	1.02727	1.02065	1.03436	High	1.00007	6339.34	17678.7
79	ORF3a:P240L	1.02637	1.00691	1.04703	High	1.00014	28411.7	39702.9
80	S:T883I	1.02625	1.01227	1.0409	High	1.00021	15429.1	31778.1
81	ORF1b:H604Y	1.02585	0.998812	1.05319	Not significant	1.00012	32077.5	38210.5
82	ORF1b:T2165M	1.02531	0.998606	1.05331	Not significant	1.00004	40182.7	42164.5
83	S:N978S	1.02511	1.0091	1.04086	High	1.00011	18551.5	39463.3
84	ORF1a:A1851V	1.02496	1.00852	1.04205	High	1.00022	17242.8	35818.7
85	ORF1a:T3356I	1.02441	0.977335	1.21544	Not significant	1.00408	1655.63	1923.37
86	ORF1a:L681F	1.02425	1.00497	1.04421	High	1.00017	24633.9	40394.6
87	ORF1a:T4161I	1.02341	0.997496	1.05303	Not significant	1.00003	44474.6	48924.7
88	ORF8:I121L	1.02328	0.987281	1.06425	Not significant	1.00018	62637.4	46334.7
89	S:S98F	1.02144	0.999992	1.04351	Not significant	1.00004	38554	48295.4
90	ORF1a:S944L	1.02036	0.999688	1.0395	Not significant	1.00012	33354.6	39606
91	ORF1a:T403I	1.02023	0.990946	1.0513	Not significant	1.00002	44973.4	44545.3
92	ORF1a:T2300I	1.02003	0.993718	1.04715	Not significant	1.00008	45990.1	41912.5
93	ORF3a:L101F	1.01977	0.992506	1.05109	Not significant	1.00007	46311.5	44151.8
94	ORF1a:H1113Y	1.01956	0.990577	1.06056	Not significant	1.00004	49474.7	40847.7
95	ORF7a:T39I	1.01912	0.999772	1.0403	Not significant	1.00012	35892.3	46034.2
96	ORF1a:A4285V	1.01903	0.992932	1.04639	Not significant	1.00009	43383.5	44184.1
97	ORF1a:H3580Y	1.01881	0.97948	1.06186	Not significant	1.00001	74060.4	50111.6
98	ORF1a:P1640S	1.01871	0.99174	1.04648	Not significant	1.00006	55575.9	48068.9
99	N:T135I	1.01816	0.991063	1.04667	Not significant	1.00008	49947.5	44657.3
100	ORF1a:S1106N	1.01788	0.992486	1.04407	Not significant	1.00016	43915.8	45066.8
101	ORF8:Q18Stop	1.01765	0.999918	1.03849	Not significant	1.00003	32008.5	43374.2
102	ORF9b:S50L	1.01745	0.987483	1.04891	Not significant	1.00004	52557.7	45770.4
103	ORF1a:H110Y	1.01744	0.991196	1.04473	Not significant	1.00006	48688.1	43541.8
104	ORF1a:S2500F	1.01643	0.987047	1.0475	Not significant	1.00001	56026.2	47642.1
105	ORF1a:T3750I	1.01632	0.988682	1.04509	Not significant	1.00009	52155.7	45037.6
106	ORF3a:Q213K	1.01609	0.990944	1.04208	Not significant	1.00013	47127.2	45015.4
107	ORF8:I39T	1.01548	0.989835	1.04055	Not significant	1.00002	54139.4	44805.6
108	S:I410V	1.01545	0.973933	1.05411	Not significant	1.0001	52589.8	41805.8
109	ORF1a:K3353R	1.01545	0.991701	1.03998	Not significant	1.00006	44640.9	45180.6
110	ORF1a:G993S	1.01509	0.9822	1.05086	Not significant	1.00003	66206.9	46977.5
111	S:A701V	1.01505	0.988591	1.04265	Not significant	1.00003	51240.2	46292.1
112	ORF1a:T4090I	1.01498	0.986298	1.0453	Not significant	0.999991	56470	46530.9
113	ORF1a:T814I	1.01465	0.992872	1.03886	Not significant	1.00004	39775.5	47333
114	ORF1a:L3829F	1.01454	0.998826	1.03026	Not significant	1.00007	26887.8	40986.1
115	S:K182N	1.01411	0.986927	1.04456	Not significant	1.00001	82685.2	49077.1
116	ORF1a:A4357V	1.01364	0.987788	1.04074	Not significant	1.00013	56813.2	46072.8
117	ORF9b:P3L	1.01271	0.983847	1.04303	Not significant	1.0001	61672	47474.8
118	ORF8:S67F	1.01255	0.984497	1.03701	Not significant	1.00013	55479.4	49717.5
119	S:A688V	1.01252	0.986193	1.03993	Not significant	1.00008	55206.1	46409.1
120	ORF1b:T1774I	1.01198	0.979824	1.04664	Not significant	1.00003	57798.4	46394.3
121	ORF1a:M2796I	1.0118	0.987523	1.03548	Not significant	1.00002	58207.8	47388.5
122	ORF7a:H47Y	1.01053	0.981843	1.04046	Not significant	1.00003	62169.1	49746.7
123	ORF1a:A3143V	1.01034	0.984343	1.03775	Not significant	1.00002	66133.8	49084.6
124	ORF3a:S74F	1.01026	0.983543	1.03843	Not significant	1.00002	58768.3	47938.1
125	ORF1b:L1681F	1.01005	0.981284	1.04034	Not significant	1.00004	65675.8	48463.8
126	N:T49I	1.01001	0.986915	1.03363	Not significant	1.00005	70794.9	51068.8
127	ORF3a:I35T	1.00988	0.989549	1.03153	Not significant	1.00008	60731.4	49705.4
128	S:L176F	1.00946	0.988079	1.03302	Not significant	1.00009	50003.3	49990.4
129	S:A1078S	1.00945	0.979759	1.03881	Not significant	1.00016	53304.9	48853.8
130	ORF3a:V13L//ORF1a:P926H	1.00944	0.986119	1.03371	Not significant	1.00019	78917.3	46239.6
131	ORF9b:P10F	1.00939	0.975386	1.0379	Not significant	0.999997	49782.6	43428.8
132	ORF1b:L1504F	1.00916	0.979669	1.0397	Not significant	1.00013	66962.6	47224.6
133	S:G1124V	1.00879	0.982851	1.03619	Not significant	1.00025	56710.2	44062.1
134	S:G1099D	1.00876	0.957468	1.0636	Not significant	1.00004	41111.8	53069.8
135	S:E583D	1.00876	0.980845	1.0376	Not significant	1.00003	56893.1	46363.3
136	ORF3a:L71I	1.00824	0.972765	1.04632	Not significant	1.00016	80720.4	47786.3
137	S:V143D	1.00823	0.990586	1.02675	Not significant	0.99998	45279.6	49168.8
138	ORF1a:L4191F	1.0081	0.982457	1.03718	Not significant	1.00007	59540.8	48930.4
139	S:H146K	1.00786	0.999538	1.01649	Not significant	1.00013	27633.9	44291.2
140	ORF1b:K2557R	1.00784	0.990793	1.02425	Not significant	1.00003	56098.3	50903.5
141	S:A852S	1.00781	0.988963	1.02854	Not significant	1.00003	57343.5	49921.4
142	ORF7a:P99L	1.0077	0.969094	1.04918	Not significant	1.00005	81062.9	48174.2
143	ORF9b:P51L	1.00757	0.975965	1.04074	Not significant	1.00005	69595.2	48599.6
144	ORF1a:R2159W	1.00722	0.968436	1.04846	Not significant	1.00001	77354.5	51296.3
145	ORF1a:S2193F	1.0072	0.982159	1.03353	Not significant	1.00007	56259.7	50005.3
146	N:H300Y	1.00701	0.977482	1.03764	Not significant	1.0001	68278.7	48292.1
147	ORF7b:A43V	1.00699	0.981116	1.03371	Not significant	1.00004	63680.9	45975.4
148	ORF1a:T1496I	1.00619	0.965708	1.03705	Not significant	1	55436.4	47681.3
149	ORF9b:T72I	1.00619	0.982106	1.0308	Not significant	1.0001	56877.2	44298.5
150	ORF1a:M85V	1.00593	0.990067	1.02439	Not significant	1.00001	49817.4	50203.4
151	ORF7b:F13L	1.00592	0.975131	1.0382	Not significant	1.00009	55538.4	42030.2
152	S:T1117I	1.00588	0.980499	1.03186	Not significant	1.00005	62281.5	48077
153	ORF1a:T4159I	1.00583	0.974853	1.03805	Not significant	1.00001	72513.3	49194.9
154	S:K147I	1.00581	0.982917	1.02968	Not significant	1.00001	66892	52201.9
155	ORF1a:T753I	1.00565	0.984104	1.02919	Not significant	1.00008	52694.1	50213.5
156	S:S494P	1.00541	0.984812	1.02571	Not significant	1.00006	59904.3	51643.7
157	ORF1a:A498V	1.00505	0.983359	1.02737	Not significant	1.00016	63335.7	53169.4
158	ORF1a:R24C	1.00503	0.991466	1.01887	Not significant	1.00003	42281.4	49554.2
159	ORF1a:G519S	1.00459	0.994063	1.01518	Not significant	1.00007	59201.9	53429.5
160	ORF1a:S2103F	1.0044	0.979493	1.0301	Not significant	1.00004	59865.3	47221.2
161	ORF1a:H417Y	1.00343	0.980518	1.02672	Not significant	1.00001	62782.4	44289
162	ORF1a:C2210F	1.00321	0.983066	1.02409	Not significant	1.00005	59795	51017.7
163	ORF3a:S40L	1.00309	0.979798	1.02699	Not significant	1.00004	60639.4	44703.6
164	ORF1a:D3009A	1.00305	0.9728	1.0358	Not significant	1.00007	69473.7	49181.2
165	ORF1a:T2977I	1.00285	0.970777	1.03605	Not significant	1.00008	104658	49467.2
166	ORF1a:T2087I	1.00228	0.977413	1.02755	Not significant	1.00003	65295.2	52116.2
167	ORF1a:S2285F	1.00218	0.968097	1.04874	Not significant	1.00013	50497.1	46051
168	ORF1a:A2584V	1.00217	0.977126	1.02785	Not significant	1.00004	66654.7	50349
169	S:K1181I//ORF1a:S2246L	1.00201	0.983404	1.0223	Not significant	1.00001	54156.1	49978.5
170	ORF1a:L204F	1.00199	0.975543	1.02741	Not significant	1.00004	67817.3	50973.3
171	S:T478K	1.00174	0.988586	1.01609	Not significant	1.00004	45285.9	49003.9
172	ORF7a:T28I	1.00125	0.974872	1.0278	Not significant	1.00011	66978.6	47019.2
173	ORF1b:V1092F	1.00115	0.984009	1.01923	Not significant	1.00005	87995.3	53627.4
174	ORF1a:T4087I	1.00043	0.969877	1.03148	Not significant	1.00013	75618.4	48157.7
175	S:L5F	1.00034	0.988094	1.01343	Not significant	1.00002	46112.1	47956.5
176	ORF1a:V2943I	1.00026	0.980178	1.02135	Not significant	1.00006	63855	50509.3
177	ORF1a:T2007I	0.999528	0.973196	1.02596	Not significant	1.00003	89825.2	47561.1
178	ORF1a:P1786L	0.999518	0.977461	1.0225	Not significant	1.00006	60336.8	48950.5
179	S:T284I	0.999461	0.977302	1.02149	Not significant	1.00023	49032	50281.3
180	ORF3a:H78Y	0.998911	0.972075	1.02603	Not significant	1.00001	64048.6	46834.9
181	ORF1b:A520V	0.998344	0.971631	1.02526	Not significant	0.999965	67591.4	47227.3
182	ORF1b:V248F	0.998289	0.980069	1.01994	Not significant	1.00011	50110.1	47166.4
183	N:Q260L	0.998286	0.972778	1.02367	Not significant	1.00004	54572.6	46901.1
184	N:T362I	0.997884	0.978396	1.01954	Not significant	1.00009	71890.6	49426.2
185	ORF1b:A2565V	0.997787	0.968291	1.02692	Not significant	1.00001	80746.1	53676.7
186	S:D253G	0.997685	0.966482	1.03055	Not significant	1.0001	58901	50057.4
187	ORF1a:L469F	0.997437	0.969025	1.02689	Not significant	1.00011	56418.5	48103.9
188	ORF8:P36L	0.99724	0.969897	1.02449	Not significant	1.00007	72673.4	48456.7
189	ORF1a:T2124I	0.997211	0.96766	1.02699	Not significant	1.00009	67858.4	47875.6
190	N:A398V	0.996964	0.971277	1.02275	Not significant	1.0001	68352.5	49644.9
191	ORF3a:T175I	0.99611	0.972529	1.01943	Not significant	1.0001	64954.8	45982.4
192	ORF1b:S1003G	0.995597	0.972114	1.0156	Not significant	1.00004	62613.2	47108
193	ORF8:S54L	0.995573	0.965151	1.02537	Not significant	1.00011	68186.5	48960.6
194	ORF1a:A2097V	0.99547	0.971956	1.01871	Not significant	1.00005	65340.3	52292.9
195	ORF9b:T83I	0.995232	0.97177	1.01672	Not significant	1.00001	67738.4	50754.1
196	ORF1b:T2432I	0.99521	0.967345	1.02263	Not significant	1.00002	73460.5	46552.1
197	ORF1b:P218L	0.995207	0.965457	1.02442	Not significant	1.00005	72687.5	47472
198	ORF1a:M1083I//ORF1a:H1738Y	0.995161	0.949625	1.04189	Not significant	1.00005	35356	45814.2
199	ORF1a:T2823I	0.995043	0.980935	1.00991	Not significant	1.00006	42982.9	47653.5
200	ORF1a:R124C	0.995007	0.969103	1.0209	Not significant	1.00004	66503	47668.7
201	S:T19L	0.994681	0.97003	1.01935	Not significant	1	63584.5	45343.9
202	ORF1b:P2256S	0.992964	0.962895	1.02265	Not significant	1.00018	68620.4	44989.9
203	S:V772I	0.992726	0.946574	1.03957	Not significant	1.00003	76697	52545.6
204	ORF7a:T14I	0.992219	0.962028	1.02189	Not significant	0.999978	71750.8	47279.2
205	ORF1a:R542C	0.992176	0.958499	1.0245	Not significant	1.00005	83410.5	50182.5
206	ORF1b:S997P	0.991921	0.969174	1.01534	Not significant	1.00006	67645.1	52344.9
207	ORF3a:A72T	0.991107	0.967103	1.01507	Not significant	0.999994	63889.8	43232.1
208	N:A211S	0.99088	0.957496	1.02318	Not significant	1.00004	83581.1	50093.5
209	ORF1b:F685Y	0.990813	0.966339	1.01437	Not significant	1.00005	57203.6	51018.6
210	ORF1a:T2846I	0.990767	0.925168	1.03686	Not significant	1.00018	25167.2	41360
211	ORF3a:L140F	0.99038	0.966744	1.01379	Not significant	1.00007	62344.5	46483.7
212	ORF1a:A117S	0.989753	0.965371	1.01742	Not significant	1.00002	49921.1	48773.2
213	ORF1a:L2146F	0.989736	0.965491	1.01362	Not significant	1.00006	59131.3	47857.9
214	ORF1a:M3684T	0.989479	0.960266	1.0258	Not significant	1.00002	37786.3	43952.5
215	ORF7b:F19L	0.989453	0.969033	1.01567	Not significant	0.999995	36857.7	41677.2
216	ORF1a:A540V	0.98936	0.971012	1.00699	Not significant	1.00007	56796.5	48041.2
217	ORF8:F120L	0.989345	0.968011	1.01182	Not significant	1.00027	51993	44105.7
218	ORF3a:A59T	0.988868	0.969082	1.01089	Not significant	1	42313.6	49670.1
219	ORF3a:T32I	0.987995	0.961975	1.01336	Not significant	1.00003	58277.5	48723.1
220	ORF1a:E1015G	0.987785	0.963338	1.01342	Not significant	1.00004	62332	52572.6
221	ORF1a:S771I	0.987693	0.968967	1.00645	Not significant	1.00006	43486.7	44822.7
222	ORF1a:A2128T	0.987659	0.961464	1.01172	Not significant	1.00002	84177.1	51133.7
223	ORF1a:K322R	0.986922	0.971301	1.00299	Not significant	1.00008	37967.8	44519.1
224	S:K417N	0.985994	0.979389	0.992397	Low	1.00024	9042.65	22399.1
225	ORF3a:A54V	0.985819	0.956064	1.0142	Not significant	1.00009	55779.8	43893.6
226	ORF1a:A656V	0.985711	0.954001	1.01629	Not significant	1.00002	67528.9	45670.5
227	S:S704L	0.985632	0.961636	1.00972	Not significant	1.00007	58887.9	50473.7
228	ORF1a:P892S	0.983714	0.960588	1.00691	Not significant	1.00001	48558.4	46569.3
229	S:A411S	0.983682	0.965126	1.00184	Not significant	1.00005	49499	50188
230	ORF7b:H42Y	0.983679	0.957409	1.00868	Not significant	0.999999	62028.9	48453.2
231	ORF1b:A176V	0.983222	0.965306	1.0011	Not significant	1.00004	49608.2	48039.9
232	ORF1b:I1416V	0.983026	0.957941	1.00597	Not significant	0.999985	45655.4	48701.7
233	ORF7a:V74A	0.982691	0.885079	1.07729	Not significant	1.00002	74718.6	38223.3
234	ORF3a:S60F	0.982436	0.954055	1.01027	Not significant	1.00003	62628.9	46855.1
235	ORF3a:T89I	0.982344	0.956142	1.00611	Not significant	0.999976	55277.5	48863.7
236	ORF1b:V1706I	0.980857	0.947066	1.01347	Not significant	1.00011	64436.8	49050
237	ORF1a:A138V	0.980847	0.96125	1.00276	Not significant	0.999984	36610.9	38607.9
238	S:T678I	0.980496	0.958534	1.0016	Not significant	1.00006	44064.4	45054.4
239	ORF1a:V3298L	0.980392	0.961867	0.999776	Low	1.00002	32780.6	40226.2
240	ORF7a:T120I	0.980172	0.955036	1.00552	Not significant	1.00019	54749.1	46982.5
241	N:L161F	0.979958	0.938472	1.02992	Not significant	1.00007	51544.9	47497
242	ORF1a:P309L	0.979861	0.95378	1.00179	Not significant	1.0001	50974.8	44918.1
243	S:S256L	0.979547	0.955829	1.00303	Not significant	1.00003	60176.3	49128.8
244	ORF1a:A3079V	0.979529	0.953568	1.00545	Not significant	0.999994	53279.9	47484.4
245	ORF1a:T4175I//ORF1a:G1819S	0.978655	0.956973	0.99813	Low	1.00017	38575.4	42776
246	ORF1a:L3606F	0.978525	0.964096	0.993191	Low	1.00002	24134	38310.1
247	ORF3a:F207C//ORF1a:S1133G	0.978162	0.939784	1.01387	Not significant	1.00003	60859.5	47748.2
248	S:L216F	0.977703	0.936669	1.00731	Not significant	0.999997	52246.9	39175
249	ORF1a:T333M	0.977206	0.951518	1.00307	Not significant	0.999977	49297.9	44498.8
250	ORF1a:P2046S	0.976469	0.945644	1.00732	Not significant	1.00001	66694.4	50182.9
251	ORF1a:L3588F	0.975061	0.936479	1.00922	Not significant	1.00012	54287.4	46404.8
252	ORF8:A65T	0.974355	0.944262	1.00364	Not significant	1.00005	65123.6	51303.5
253	N:Q229H	0.972228	0.948682	0.99827	Low	1.00005	32037.1	35318.2
254	ORF1a:A1473V	0.971558	0.942971	1.00015	Not significant	1.00002	45741	46123.1
255	ORF1a:A690V	0.971407	0.949222	0.994618	Low	1.00003	35113.6	43612
256	ORF1a:G401S	0.970825	0.953694	0.989577	Low	1.00005	20877.4	34127.3
257	ORF1b:R172C	0.968638	0.950623	0.988762	Low	1.00011	19201.1	34232.8
258	S:T259I	0.968224	0.922064	1.00337	Not significant	1.00001	48352.9	43875.7
259	ORF8:F120V	0.967842	0.943545	0.99147	Low	1.00007	37141.7	44471.6
260	ORF9b:E7K//N:R10Q	0.967799	0.942685	0.993895	Low	1.0001	32846.5	39279.9
261	ORF1a:T1890A	0.96718	0.942688	0.992508	Low	1.00016	33339.8	40009
262	M:H125Y	0.966959	0.937497	0.996767	Low	1.00006	42944	44050.3
263	ORF1a:S2797F	0.966125	0.946013	0.98512	Low	1.00001	26348.6	41432.5
264	ORF1b:A1643V	0.965515	0.947594	0.982641	Low	1.00004	21752.6	37644.9
265	N:T379I	0.964205	0.934021	0.995103	Low	1.00007	42382	43787.2
266	S:T29I	0.96419	0.889363	1.01525	Not significant	1.00002	23577.9	34074.3
267	S:V36I	0.960925	0.936167	0.987149	Low	1.00006	28068.3	40864.8
268	N:L219F	0.959997	0.931649	0.989698	Low	1.00016	30775.6	44571.3
269	ORF7b:S5L	0.957996	0.936052	0.979374	Low	0.999993	19616	36258.5
270	ORF1a:G82D	0.953479	0.931513	0.976922	Low	1.00019	17460.6	32735.4
271	ORF1a:P1692S	0.95328	0.907166	0.985899	Low	1	39267.9	41256.2
272	ORF1a:T1754I	0.952076	0.914399	0.978581	Low	1.00005	28460.6	38088.7
273	ORF1b:V2371L	0.951011	0.920297	0.982316	Low	1.00005	29313.1	39185.7
274	ORF3a:P240A	0.94971	0.930333	0.968426	Low	1.0001	12220.3	30380
275	N:S327L	0.942401	0.923497	0.959506	Low	1.00027	9920.1	26154.8
276	ORF1a:N1081K	0.941369	0.914045	0.96931	Low	1.00011	19117.5	34321.8
277	ORF1b:E1264D	0.936958	0.9134	0.959533	Low	1.00012	12151.3	26313.1
278	ORF1a:S2030L//ORF1a:H3581Y	0.930549	0.908803	0.952149	Low	1.00015	8892.24	22648.4
279	ORF1a:P2685S//ORF1a:G137C	0.928136	0.906709	0.947559	Low	1.00011	8575.71	22220.6
280	ORF9b:N55S//S:E180V//ORF1b:D1746Y	0.927531	0.899492	0.955712	Low	1.00018	11167.7	23024
281	ORF1b:H1550Y	0.903328	0.86664	0.942784	Low	1.00014	12906.8	26614.2
282	ORF9b:E86G	0.889925	0.846679	0.931961	Low	1.00023	15290.6	28247.8
283	S:F486S	0.821219	0.794661	0.84604	Low	1.00103	2240.85	5222.68
