## Supplementary material for "Virological characteristics of the SARS-CoV-2 Omicron EG.5.1 variant": Table S4

### Sheet: Sheet1
Table S4. Primers used in this study, related to Figures 7.
Primer name	Primer sequence (5'-to-3')	Purpose
Common_Rev	ggagggagaggggcgggatccttacttttcaaactg	Preparation of ORF9b expression plasmid
Orf9b_P10S_Fwd	ggatctatttccggtgaattcgccgccaccatggaccccaaaatttctgaaatgcacAGCgcgcttcgcttggtg	Preparation of ORF9b expression plasmid
Orf9b_I5T_P10S_Fwd	ggatctatttccggtgaattcgccgccaccatggaccccaaaACCtctgaaatgcacAGCgcgcttcgcttggtg	Preparation of ORF9b expression plasmid
Orf9b_27-29del_Fwd	gctgtcacgcggatggtaggacgcgaccaa	Preparation of ORF9b expression plasmid
Orf9b_27-29del_Rev	ttggtcgcgtcctaccatccgcgtgacagc	Preparation of ORF9b expression plasmid
Orf9b_N55S_Fwd	agtcccctgagcctgAGCatggccagaaagact	Preparation of ORF9b expression plasmid
Orf9b_N55S_Rev	agtctttctggccatGCTcaggctcaggggact	Preparation of ORF9b expression plasmid
ORF1a_A690V_Fwd	ATCATTATTGGTGGAGCTAAACTTAAAGCCTTG	Preparation of EG.5.1 fragment
ORF1a_A690V_Rev	AGAGTCAACACACAAAGCCAAAAATTTATTTACAAG	Preparation of EG.5.1 fragment
ORF1a_A1146V_Fwd	AGCTGGTATTTTTGGTGCTGACCCTATACATTC	Preparation of EG.5.1 fragment
ORF1a_A1146V_Rev	GATAATAATGGTACAAGTAGAACTTCGTG	Preparation of EG.5.1 fragment
ORF1a_G1819S_Fwd	ATTTACTTGTGCTAGTGAGTACACTG	Preparation of EG.5.1 fragment
ORF1a_G1819S_Rev	GTACTATGCTTAAGTTCATACTGAGCAG	Preparation of EG.5.1 fragment
ORF1a_A3143V_Fwd	TATTTCCACAAAGCATTTCTATTGGTTCTTTAG	Preparation of EG.5.1 fragment
ORF1a_A3143V_Rev	CAAATGATATAAACAATTGTTATCCAGAAAG	Preparation of EG.5.1 fragment
ORF1a_T4175I_Fwd	GTACTTGCACTGTTATCCGATTTACAG	Preparation of EG.5.1 fragment
ORF1a_T4175I_Rev	AAACCTACCTCCCTTTATTGTGTTGTAGTAAG	Preparation of EG.5.1 fragment
ORF1b_D54N_Fwd	ATTCTTACTTTGTAGTTAAGAGACACACTTTCTC	Preparation of EG.5.1 fragment
ORF1b_D54N_Rev	CAATTAAATTGTTATCTTCGTCCTTTTCTTG	Preparation of EG.5.1 fragment
ORF1b_M659I_Fwd	ACTATATGTTAAACCAGGTGGAACCTCATC	Preparation of EG.5.1 fragment
ORF1b_M659I_Rev	GAACTGCCACACATGACCATTTCACTCAATA	Preparation of EG.5.1 fragment
S_Q52H_Fwd	CATTCAACTCATGACTTGTTCTTACCTTTC	Preparation of EG.5.1 fragment
S_Q52H_Fwd	TAAAACTGAGGATCTGAAAACTTTGTCAGGGTAATAAAC	Preparation of EG.5.1 fragment
S_141del_Fwd	CCAAAAAAACAACAAAAGTTGGATGGAAAGTG	Preparation of EG.5.1 fragment
S_141del_Rev	TAAACATCCAAAAATGGATCATTACAAAATTGAAATTC	Preparation of EG.5.1 fragment
S_F456L_Fwd	GTATAGATTGTTAAGGAAGTCTAAGCTCAAACC	Preparation of EG.5.1 fragment
S_F456L_Rev	AGGTAATTATAATTACCACTAGGCTTAG	Preparation of EG.5.1 fragment
ORF9b_I5T_Fwd	CGAAATGCACTCCGCATTACGTTTG	Preparation of EG.5.1 fragment
ORF9b_I5T_Rev	CTGGTTTTGGGGTCCATTATCAGAC	Preparation of EG.5.1 fragment
ORF9b_KO_Fwd	CTTAAATGTCTGATAAcGGACCCCAAAAtCAGCGAAATGCACTCCGCATaACGTTTGGTGGACCCTC	Preparation of EG.5.1 ORF9b KO fragment
ORF9b_KO_Rev	GAGGGTCCACCAAACGTtATGCGGAGTGCATTTCGCTGaTTTTGGGGTCCgTTATCAGACATTTAAG	Preparation of EG.5.1 ORF9b KO fragment
Linker/F1-F	CTATATAAGCAGAGCTCGTTTAGTGAACCGTattaaaggtttataccttcccaggtaac	CPER fragment preparation
Linker/F1-R	gttacctgggaaggtataaacctttaatACGGTTCACTAAACGAGCTCTGCTTATATAG	CPER fragment preparation
F1/F2-F	gcaggagccttaaataaggctactaacaatgccatgcaagttgaatctg	CPER fragment preparation
F1/F2-R	cagattcaacttgcatggcattgttagtagccttatttaaggctcctgc	CPER fragment preparation
F2/F3-F	gcctgcgaagatctaaaaccagtctctgaagaagtagtggaaaatcctacc	CPER fragment preparation
F2/F3-R	ggtaggattttccactacttcttcagagactggttttagatcttcgcaggc	CPER fragment preparation
F3/F4-F	caccactaattcaacctattggtgctttggacatatcagcatctatagtagctggtgg	CPER fragment preparation
F3/F4-R	ggtgcacagcgcagcttcttcaaaagtactaaagg	CPER fragment preparation
F4/F5-F	cacagtctgtaccgtctgcggtatgtggaaaggttatggctgtagttgtgatc	CPER fragment preparation
F4/F5-R	gtttaaaaacgattgtgcatcagctgactg	CPER fragment preparation
F5/F6-F	cacttcaaggtattgggaacctgagttttatgaggctatgtacacaccgc	CPER fragment preparation
F5/F6-R	gcggtgtgtacatagcctcataaaactcaggttcccaataccttgaagtg	CPER fragment preparation
F6/F7-F	ctagagtgctatctaaccttaacttgcctggttgtgatggtggcagtttgtatg	CPER fragment preparation
F6/F7-R	catacaaactgccaccatcacaaccaggcaagttaaggttagatagcactctag	CPER fragment preparation
F7/F8-F	gttaacaactaaacgaacaatgtttgtttttcttgttttattgccactagtctctag	CPER fragment preparation
F7/F8-R	ctagagactagtggcaataaaacaagaaaaacaaacattgttcgtttagttgttaac	CPER fragment preparation
F8/F9+10-F	ccagttgctgtagttgtctcaagggctgttgttcttgtggatcctgctgc	CPER fragment preparation
F8/F9+10-R	gcagcaggatccacaagaacaacagcccttgagacaactacagcaactgg	CPER fragment preparation
F9+10/Linker-R	GGAGATGCCATGCCGACCCtttttttttttttttttttttttttgtcattctcctaag	CPER fragment preparation
F9+10/Linker-F	cttaggagaatgacaaaaaaaaaaaaaaaaaaaaaaaaaGGGTCGGCATGGCATCTCC	CPER fragment preparation
