## Supplementary material for "Virological characteristics of the SARS-CoV-2 Omicron EG.5.1 variant": Table S5

### Sheet: Table S7 (detected mutations)
Supplementary Table 5. Summary of unexpected amino acid mutations detected in the working virus stocks
Virus	Reference	Position in Reference (nt)	REF	ALT	Quality score	Depth in REF	Depth in ALT	Mutation type	ORF	Amino acid substitution
Delta (EPI_ISL_2378732)	NC_045512.2	17440	C	T	228	12	122	missense_variant	NSP13	P402S
Delta (EPI_ISL_2378732)	NC_045512.2	19010	A	G	228	15	137	missense_variant	NSP14	D324G
Delta (EPI_ISL_2378732)	NC_045512.2	27832	T	A	148	182	60	missense_variant	ORF7b	I26N
XBB.1.5 (EPI_ISL_16697941)	No additional amino acid substitutions were detected.
EG.5.1 (EPI_ISL_18072016)	No additional amino acid substitutions were detected.
EG.5.1.1 (EPI_ISL_18072017)	No additional amino acid substitutions were detected.
rEG.5.1	NC_045512.2	19252	G	A	228	2	130	missense_variant	NSP14	V405M
rEG.5.1 ORF9b KO	No additional amino acid substitutions were detected.
rEG.5.1 ORF9b:T5I	NC_045512.2	4712	G	A	222	107	92	missense_variant	NSP3	V665I
rEG.5.1 ORF9b:T5I	NC_045512.2	13140	C	T	222	124	69	missense_variant	NSP10	T39I
rEG.5.1 ORF9b:T5I	NC_045512.2	13220	G	A	184	148	53	missense_variant	NSP10	E66K
